# SLC35G3 is a UDP-N-acetylglucosamine transporter for sperm glycoprotein formation and underpins male fertility in mice

**DOI:** 10.1101/2025.05.12.653469

**Authors:** Daisuke Mashiko, Shingo Tonai, Haruhiko Miyata, Martin M. Matzuk, Masahito Ikawa

**Affiliations:** Department of Experimental Genome Research, Research Institute for Microbial Diseases, Osaka University, Suita, Osaka 565-0871, Japan; Immunology Frontier Research Center, Osaka University, Suita, Osaka 565-0871, Japan; Department of Pathology and Immunology, Baylor College of Medicine, Houston, TX 77030; Center for Drug Discovery, Baylor College of Medicine, Houston, TX 77030; Center for Advanced Modalities and Drug Delivery System, Osaka University, Osaka 565-0871, Japan; Center for Infectious Disease Education and Research, Osaka University, Osaka 565-0871, Japan; The Institute of Medical Science, The University of Tokyo, Minato-ku, Tokyo 108-8639, Japan

**Keywords:** Zona pellucida binding, Utero tubal junction penetration, Sterility

## Abstract

Despite the recognized importance of glycans in biological phenomena, their complex roles in spermatogenesis and sperm function remain unclear. SLC35G3, a 10-transmembrane protein specifically found in early round spermatids, belongs to the sugar-nucleotide transporter family, indicating its involvement in glycan formation. In this study, we found that *Slc35g3* knockout male mice were sterile due to impaired sperm functions in uterotubal junction passage, zona pellucida binding, and oocyte fusion. Mouse SLC35G3 has UDP-GlcNAc transporter activity, and its ablation caused abnormal processing of the sperm plasma membrane and acrosome membrane proteins. Reported human *SLC35G3* mutations (F267L and T179HfsTer27) diminished the UDP-GlcNAc transporter activity of SLC35G3, implying infertility risks in males carrying these mutations. Our findings unveil the vital roles of SLC35G3 in the glycan formation of sperm membrane proteins critical for sperm fertilizing ability.
