## Supplementary material for "SLC35G3 is a UDP-N-acetylglucosamine transporter for sperm glycoprotein formation and underpins male fertility in mice": Table S1-3: Table. S2.xlsx

### Sheet: Sheet1
	5'-3'
<guide RNA>
gRNA1(#1021)	GAGAAAATAGTCCCTCGAGA
gRNA2(#1022)	TTCTCTCTATACATTCGCTG
<Genotyping Primer-KO​>
KO-Fw(#9352)	gagaatgagaatgaacttgg
KO-Rev (#9353)	agcaaaataccttccaaagg
KO size 593bp (WT size 2397bp)
<Genotyping Primer-WT​>
WT-Fw(#9354):	aacaaacagagtatccctgg
WT-Rv(#9355):	ggacattaagaatggcatgg
size 605bp​
<Slc35g3_RT-PCR>
slc35g3_RTPCR_Fw_#9685	ATGGCTGAAGCTCTGCAGGGGAC
slc35g3_RTPCR_Rev_#9686	TCATTCCTCCGTTTGCCCTTCCTTATC
<Slc35g3_Cloning>
Fw_ecoRI_kozak_slc35g3_#9783	cccgaattcgccgccATGGCTGAAGCTCTGCAGGGGAC
Rev_SalI_minusstop_slc35g3_#9784	cccgtcgacTTCCTCCGTTTGCCCTTCCTTATC
<hSlc35b4_Genotyping>
B4KO-Fw#9855	GGCAGCGTCGGTGTTGGC
B4KO-Rev#9856	gggctgttcaatagtccagaactgttct
B4WT-Fw#9857	gtatcctttggactgtgccgtcacc
<hSLC35B4_for_px459>
B4guide1A#9858	CACCATGCGCCCGGCCTTGGCGGT
B4guide1B#9859	AAACACCGCCAAGGCCGGGCGCAT
B4guide2A#9860	CACCCAGAGGTGTGGAACAACCTA
B4guide2B#9861	AAACTAGGTTGTTCCACACCTCTG
<mSlc35b2_mSlc35b4_cloning_primer>
#9896 mB2-EcoRI-SalI-Fw	cccGAATTCgccgccATGGACGCCAGATGGTGGGCAGTAG
#9897 mB2-EcoRI-SalI-Rev	cccGTCGAcTCACACCTTCTGTACTGGGGGCTCAG
#9898 mB4-EcoRI-SalI-Fw	cccGAATTCgccgccATGCGCCCGGCCTTCGCGGTGGGCCTGG
#9899 mB4-EcoRI-SalI-Rev	cccGTCGAcTCAGTCCTTCTTGTCATCCTTTTG
<hSLC35G3_cloning_primer>
#9961_hSlc35g3-Fw-EcoRI	cccgaattcgccgccATGGCTGGCAGTCACCCCTAT
#9962_hSlc35g3-Rev-SalI	CCCgtcgactcactcctccaccctccctg
<Slc35g3_Flag_genotyping_primer>
#9963_mSlc35g3_Flag-Rev	CTTGTCGTCGTCGTCCTTGTAG
#9964_slcflag-Fw	GCTGCCAGTCATCCCTATTTC
<Primer for iPCR>
F267-Fw	CTCACATGTGTGGGCTATGC
F267-Rev	GGAGACCAAGGCGAGGATCC
FS-Fw	CACTACAGGAGGGGACCACG
FS-Rev	CCAGAGTCCAGGTCCCACAATG
<detecting hSLC35G3 plasmid>
pCAG-Fw	GCCTTCTTCTTTTTCCTACAGC
#9962_hSlc35g3-Rev-SalI	CCCgtcgactcactcctccaccctccctg
