## Supplementary material for "SLC35G3 is a UDP-N-acetylglucosamine transporter for sperm glycoprotein formation and underpins male fertility in mice": Table S1-3: Table. S3.xlsx

### Sheet: antibody
	target	Identifier	Source	Antibodies	condition	1st conc.	2nd conc.		IF: fix	IF: 1st	IF: 2nd
	ADAM1b	KS107-158	Laboratory of Masahito Ikawa	rat monoclonal antibody	NR	1/1000	1/5000
	ADAM3	sc365288	SantaCruz	mouse monoclonal antibody	R	1/1000	1/5000
	SPACA4	KS107-73	Laboratory of Masahito Ikawa	rat monoclonal antibody	NR	1/1000	1/5000
	LY6K	αLY6K	A gift from Yoshihiko Araki (Kurita et al., 2001)	Rabbit polyclonal antibody	R	1/1000	1/5000
	TEX101	TES101	A gift from Yoshihiko Araki (Yoshitake et al., 2008)	mouse monoclonal antibody	NR	1/1000	1/5000
	t-ACE	1D5	Laboratory of Masahito Ikawa	mouse monoclonal antibody	R	1/1000	1/5000
	IZUMO1	KS064-125	Laboratory of Masahito Ikawa	rat monoclonal antibody	R	1/1000	1/5000
	EQTN	MN9	A gift from Kiyotaka Toshimori	mouse monoclonal antibody	R	1/1000	1/5000
	SPACA6	αSPACA6	Laboratory of Masahito Ikawa	Rabbit polyclonal antibody	R	1/1000	1/5000
	BASIGIN	pos2	Laboratory of Masahito Ikawa	Rabbit polyclonal antibody	R	1/1000	1/5000
	SPACA1	B9167	Laboratory of Masahito Ikawa	Rabbit polyclonal antibody	R	1/1000	1/5000
	ZPBP1	G176	A gift from Martin M. Matzuk	Goat polyclonal antibody	R	1/1000	1/5000
	GOPC	αGOPC	A gift from Tetsuo Noda	Rabbit polyclonal antibody	R	1/1000	1/5000
	LYPD4	PA5-23848	Thermo Fisher	Rabbit polyclonal antibody	R	1/333	1/2000
	CMTM2A	-	Laboratory of Masahito Ikawa	Rabbit polyclonal antibody	R	1/300	1/2000
	CMTM2B	-	Laboratory of Masahito Ikawa	Rabbit polyclonal antibody	R	1/300	1/2000
	SLC35G3	PA5-70810	invitrogen	Rabbit polyclonal antibody	R	1/1000	1/5000		ethanol	1/100	1/1000
	GM130	610822	BD Biosciences	mouse monoclonal antibody					ethanol	1/100	1/1000
	Anti-mouse IgG HRP	115-036-062	Jackson ImmunoResearch	Anti-mouse IgG HRP
	Anti-rat IgG HRP	112-035-167	Jackson ImmunoResearch	Anti-rat IgG HRP
	Anti-rabbit IgG HRP	111-036-045	Jackson ImmunoResearch	Anti-rabbit IgG HRP
	Rabbit IgG 546	A-11071	Thermo Fisher	Rabbit IgG 546
	Mouse IgG 488	A-11018	Thermo Fisher	Mouse IgG 488
	Rat IgG 488	A-11006	Thermo Fisher	Rat IgG 488

### Sheet: lectin
lectin	origin	target (link to guide)	source	identifier		1st lectin	2nd HRP
AAL	Aleuria aurantia (Orange-peel Fungus)	Fucose	MITSUBISHI GAS CHEMICAL COMPANY, INC.	J201-R	biotinated	1/1000	SA 1/5000
ConA	Canavalia ensiformis (jack bean)	Man	MITSUBISHI GAS CHEMICAL COMPANY, INC.	J203	biotinated	1/1000	SA 1/5000
PNA	Arachis hypogaea (peanut)	Galβ1-3GalNAc Tolerates substitusion at 6-position of GalNAc Inhibited by any modification on Gal	MITSUBISHI GAS CHEMICAL COMPANY, INC.	J214	biotinated	1/1000	SA 1/5000
rLSL-N	Laetiporus sulphureus	LacNAc(Galβ1-4GlcNAc) Poly-LacNAc	TCI	R0231	biotinated	1/1000	SA 1/5000
Maackia amurensis Lectin II MAL II	Maackia amurensis (Amur Maackia)	α2,3-sialylated Galβ1-3GalNAc in O-glycans; Torelates substitution at the 6-position of GalNAc 3' Sulfated Galβ inhibited by Fuc on underlying residue	VECTOR LABORATORIES, INC.	B-1265	biotinated	1/1000	SA 1/5000
